# ATM functions as a rheostat of metabolic stress in small-cell lung cancer

**DOI:** 10.64898/2026.03.13.711672

**Authors:** Debdatta Halder, Utsav Sen, Vrinda Jethalia, Subhamoy Chakraborty, Andrew Elliott, Kedwin Ventura, Ari Vanderwalde, Balazs Halmos, Hossein Borghaei, Tin Htwe Thin, Alan Soto, Mirela Berisa, Rachel Brody, Deniz Demircioglu, Dan Hasson, Triparna Sen

## Abstract

ATM is best known as a guardian of genomic stability, yet its contributions to oncogenic signaling in aggressive malignancies like small-cell lung cancer (SCLC) remain poorly understood. Despite ATM being an established clinical vulnerability in SCLC, its influence on dysregulated tumorigenic circuits remains unclear. We demonstrate that inhibition of ATM disrupts the AKT-mTORC1-4EBP1 signaling axis, leading to attenuation of the master regulator of stress, ATF4. ATF4 and MYC appear to co-regulate one another in a feedback loop critical for redox homeostasis. ATM inhibition perturbs both the expression and function of MYC and ATF4, leading to increased intracellular reactive oxygen species, impaired glutathione recycling, and ferroptotic cell death, thereby exposing a crucial dependency of SCLC on stress-adaptive signaling. We uncover previously unrecognized metabolic vulnerability in SCLC, nominating ATM as a regulator of adaptive stress, expanding its role beyond canonical DNA damage repair (DDR) and highlighting therapeutically exploitable opportunities in aggressive tumors.

**Statement of Significance:** The metabolic landscape of SCLC remains poorly characterized, particularly its interaction with dysregulated signaling networks, limiting the development of effective strategies to overcome therapeutic resistance. Our work reveals an expanded role for ATM beyond DNA repair, positioning it as a key regulator of metabolic rewiring and highlighting new therapeutic opportunities for SCLC.
