## Supplementary Table S1 for "ATM functions as a rheostat of metabolic stress in small-cell lung cancer"

### Sheet: Figure 1
Fig 1A
		ATM expression
Subgroup	N samples	Minimum	Bottom Whisker	0.25	0.5	0.75	Top Whisker	Maximum	P-value (vs SCLC)
Liver Hepatocellular Carcinoma	1134	1.17284	1.17284	31.2208	55.2639	90.9434	180.527	397.727	1.3692e-80
Anal Carcinoma	840	2.97114	2.97114	31.7033	55.7329	91.3756	180.884	330.142	8.8309e-68
Head and Neck Cancers	4556	1.30757	1.30757	32.3092	56.431	91.4153	180.074	759.181	1.505e-134
Colorectal Adenocarcinoma	24630	0	0	33.9932	56.5328	87.8507	168.637	736.144	1.376e-187
Bladder Cancer	6854	1.30517	1.30517	34.196	58.513	91.0705	176.382	603.949	1.492e-142
Esophageal and Esophagogastric Junction Carcinoma	6293	1.47132	1.47132	36.4481	61.4151	94.4148	181.365	464.467	5.474e-122
Pancreatic Adenocarcinoma	9607	0	0	37.3038	63.9172	99.1899	192.019	570.114	6.391e-114
Endometrial Carcinoma	8692	0.895573	0.895573	38.1066	65.7349	104.493	204.073	851.037	3.9191e-91
Appendiceal Cancer	1053	0.578865	0.578865	40.1617	66.0106	102.319	195.555	453.501	1.8099e-43
Gastric Adenocarcinoma	3650	0.552085	0.552085	40.2828	66.477	102.597	196.07	577.596	1.1083e-76
Cervical Cancer	3499	1.28441	1.28441	40.2351	67.047	105.691	203.875	506.496	2.9913e-67
Breast Carcinoma	15936	0.250411	0.250411	40.1598	68.2947	107.001	207.263	1020.94	2.3059e-82
Uterine Serous Carcinoma	3823	0.863145	0.863145	39.3709	69.0599	109.396	214.434	541.115	2.3127e-60
Cholangiocarcinoma	5536	1.55625	1.55625	40.9451	69.2798	107.808	208.103	517.103	1.6281e-68
Lung Non-small Cell Lung Cancer (NSCLC)	34961	0	0	41.5718	70.6933	110.878	214.837	801.636	3.303e-74
Ovarian Surface Epithelial Carcinomas	16033	0.904779	0.904779	45.5996	78.0226	123.092	239.33	636.712	4.6302e-35
Thyroid Carcinoma	1969	1.86493	1.86493	44.5543	78.3903	126.217	248.712	653.279	2.2009e-19
Soft Tissue Tumors	6055	0.577289	0.577289	45.1175	78.7144	124.614	243.859	1245.88	3.3923e-27
Prostatic Adenocarcinoma	7619	1.06274	1.06274	47.0851	79.7249	124.628	240.942	696.152	2.0949e-27
Bone Cancer	745	5.81406	5.81406	53.9898	84.8595	138.884	266.226	550.357	0.0005
Kidney Cancer	3033	4.22146	4.22146	53.437	92.2435	142.438	275.938	2002.66	0.0011
High Grade Glioma	6401	0	0	59.7484	95.1747	142.946	267.741	701.133	0.1371
Lung Small Cell Cancer (SCLC)	1751	4.10168	4.10168	59.5057	98.8435	150.058	285.888	522.344	NA
Fig 1B
		ATM expression
Subgroup	N samples	Minimum	Bottom Whisker	0.25	0.5	0.75	Top Whisker	Maximum	P-value (vs SCLC)
Lung Non-small Cell Lung Cancer (NSCLC)	34961	0	0	41.5183	70.615	110.778	214.666	801.636	1.1259e-73
Large Cell Lung Carcinoma	319	2.65708	2.65708	48.629	76.767	122.883	225.256	424.719	2.62681e-07
Atypical carcinoid	52	12.1612	12.1612	55.4507	81.9744	131.438	281.741	290.33	0.1045
Lung Carcinoid	56	14.1858	14.1858	48.9419	88.8912	134.21	212.769	501.028	0.2668
Lung Small Cell Cancer (SCLC)	1751	4.10168	4.10168	59.3884	98.8435	150.058	286.063	522.344	NA
Fig 1D										Fig 1D stats (Pair-wise Mann-Whitney U tests)
		ATM expression								Group 1	Group 2	p-Value
Subgroup	N samples	Minimum	Bottom Whisker	0.25	0.5	0.75	Top Whisker	Maximum		Mixed	ASCL1	7.8263e-15
ASCL1	242	11.0726	11.0726	53.4894	80.4791	122.168	225.185	319.104		YAP1	Triple	3.0056e-19
NEUROD1	96	19.9684	19.9684	46.1409	75.1581	120.582	216.244	334.959		YAP1	ASCL1	6.52584e-08
POU2F3	41	10.5267	10.5267	31.1884	66.9273	90.4712	179.395	290.68		YAP1	POU2F3	9.04796e-08
YAP1	118	29.5992	29.5992	78.3163	116.014	194.275	332.214	478.093		YAP1	NEUROD1	1.12211e-06
TF-neg	184	5.65022	5.65022	31.2117	52.8914	84.5913	164.661	345.973		YAP1	Mixed	0.565302
Mixed	263	31.5266	31.5266	90.2319	127.446	176.591	306.13	425.196		Triple	POU2F3	0.342904
										NEUROD1	ASCL1	0.322491
										POU2F3	NEUROD1	0.0657449
										Triple	NEUROD1	0.000165444
										POU2F3	ASCL1	0.00508849
										Triple	ASCL1	6.052e-10
										NEUROD1	Mixed	2.7321e-10
										POU2F3	Mixed	3.542e-10
										Triple	Mixed	3.8168e-31

### Sheet: Supplementary Figure S1C
Figure S1C.
Summary stats of ATM expression by biopsy site
Site	Number	Minimum	0.1	0.25	Median	0.75	0.9	Maximum
Bone	27	30.9635	37.8248	59.0822	119.63	180.411	283.288	313.654
CNS	31	19.9684	28.6999	50.1432	85.4671	149.854	190.345	231.897
GI	12	22.1566	23.408	47.5307	92.6504	168.995	246.377	269.976
GU	23	31.9246	34.2629	56.498	107.81	146.988	222.773	295.344
Liver	193	12.8239	30.9384	49.6685	81.3729	132.912	200.175	425.196
Lung	308	5.65022	38.2874	60.8132	98.5262	153.701	215.023	478.093
Lymph node	235	8.45693	28.0968	52.4392	81.8558	128.056	207.777	361.755
Mediastinum	44	14.7772	36.6138	46.243	83.2368	180.274	273.229	348.175
Other	45	25.2045	37.2619	68.6211	115.442	165.682	219.526	418.512
Pleura	13	21.3761	31.6535	50.8045	120.021	211.395	231.222	234.609
Skin	4	15.2273	15.2273	33.8937	105.894	122.715	122.988	122.988
Soft tissue	9	28.3698	28.3698	61.955	78.8995	151.271	276.693	276.693
P-values assocaited with each pair-wise comparison of biopsy sites
Site	Bone	CNS	GI	GU	Liver	Lung	Lymph node	Mediastinum	Other	Pleura	Skin	Soft tissue
Bone	NA	0.3109	0.456	0.6265	0.0607	0.3734	0.0767	0.3971	0.9536	0.9539	0.498	0.5346
CNS	0.3109	NA	0.946	0.4625	0.6202	0.5302	0.6281	0.7756	0.1389	0.2267	0.856	0.9484
GI	0.456	0.946	NA	0.7944	0.6572	0.83	0.7513	0.9602	0.4511	0.6053	0.6712	0.859
GU	0.6265	0.4625	0.7944	NA	0.1952	0.6588	0.1697	0.8793	0.5338	0.5982	0.6087	0.615
Liver	0.0607	0.6202	0.6572	0.1952	NA	0.0184	0.882	0.4897	0.0075	0.1633	0.9894	0.6118
Lung	0.3734	0.5302	0.83	0.6588	0.0184	NA	0.0212	0.6951	0.1405	0.4179	0.7357	0.832
Lymph node	0.0767	0.6281	0.7513	0.1697	0.882	0.0212	NA	0.5393	0.0079	0.1744	0.9971	0.6684
Mediastinum	0.3971	0.7756	0.9602	0.8793	0.4897	0.6951	0.5393	NA	0.3308	0.4996	0.6953	0.8404
Other	0.9536	0.1389	0.4511	0.5338	0.0075	0.1405	0.0079	0.3308	NA	0.9109	0.3518	0.4034
Pleura	0.9539	0.2267	0.6053	0.5982	0.1633	0.4179	0.1744	0.4996	0.9109	NA	0.3958	0.6402
Skin	0.498	0.856	0.6712	0.6087	0.9894	0.7357	0.9971	0.6953	0.3518	0.3958	NA	0.9385
Soft tissue	0.5346	0.9484	0.859	0.615	0.6118	0.832	0.6684	0.8404	0.4034	0.6402	0.9385	NA
