## Supplementary Table S2 for "ATM functions as a rheostat of metabolic stress in small-cell lung cancer"

### Sheet: Sheet1
Gene	Pos Spearman Correlation
CWF19L2	0.88
TBCEL	0.86
BIRC2	0.86
DDX10	0.85
MON2	0.85
CUL5	0.85
PCF11	0.85
KIAA1033	0.85
PUS3	0.85
DCAF17	0.84
USP34	0.84
FASTKD2	0.84
PIKFYVE	0.84
NPAT	0.84
PTCD3	0.83
RBM7	0.83
BIRC6	0.82
UNC50	0.82
GTF2H1	0.82
STT3A	0.82
UBR3	0.82
RBBP6	0.82
KIAA1109	0.82
HELQ	0.82
LETMD1	0.82
TBRG1	0.82
PTS	0.82
ZNF638	0.81
ZFC3H1	0.81
FAM135A	0.81
THADA	0.81
LIPT1	0.81
TMEM126A	0.81
USP15	0.81
WDR75	0.81
FAM118B	0.81
OSGEPL1	0.81
PIK3C2A	0.81
CEP350	0.81
SCYL2	0.81
THAP6	0.81
ALG9	0.81
MKLN1	0.81
SCFD1	0.81
KMT2A	0.81
ZNF451	0.8
MTERFD3	0.8
CAPN7	0.8
TTC27	0.8
PTPN4	0.8
