## Supplementary Table S3 for "ATM functions as a rheostat of metabolic stress in small-cell lung cancer"

### Sheet: Table S3
Compound name	Compound formula	CAS	Precursor m/z	Product m/z	Fragmentor (V)	CAV (V)	CE (V)	Polarity
(R)-2,3-Dihydroxy-isovaleric acid	C5H10O4	1756-18-9	133.1	75.1	166	4	10	Negative
(R)-2,3-Dihydroxy-isovaleric acid	C5H10O4	1756-18-9	133.1	57.2	166	4	15	Negative
2,2-Dimethylsuccinic acid	C6H10O4	597-43-3	145.1	127.1	166	4	8	Negative
2,2-Dimethylsuccinic acid	C6H10O4	597-43-3	145.1	101.1	166	4	11	Negative
2-Deoxyadenosine 5-diphosphate	C10H15N5O9P2		410	158.7	166	4	24	Negative
2-Deoxyadenosine 5-diphosphate	C10H15N5O9P2		410	79.1	166	4	44	Negative
2-Deoxyadenosine 5-monophosphate	C10H14N5O6P	653-63-4	330	134.1	166	4	28	Negative
2-Deoxyadenosine 5-monophosphate	C10H14N5O6P	653-63-4	330	79	166	4	48	Negative
2-Deoxycytidine 5-diphosphate	C9H15N3O10P2	800-73-7	386	97	166	4	20	Negative
2-Deoxycytidine 5-diphosphate	C9H15N3O10P2	800-73-7	386	79	166	4	36	Negative
2-Deoxycytidine 5-monophosphate	C9H14N3O7P	1032-65-1	306	194.9	166	4	14	Negative
2-Deoxycytidine 5-monophosphate	C9H14N3O7P	1032-65-1	306	79	166	4	44	Negative
2-Deoxycytidine 5-triphosphate	C9H16N3O13P3	2056-98-6	466	367.9	166	4	20	Negative
2-Deoxycytidine 5-triphosphate	C9H16N3O13P3	2056-98-6	466	158.9	166	4	28	Negative
2-Deoxyribose 5-phosphate	C5H11O7P	102916-66-5	213	96.9	166	4	12	Negative
2-Deoxyribose 5-phosphate	C5H11O7P	102916-66-5	213	79.1	166	4	40	Negative
2-Deoxyuridine 5-triphosphate	C9H15N2O14P3	1173-82-6	467	368.9	166	4	20	Negative
2-Deoxyuridine 5-triphosphate	C9H15N2O14P3	1173-82-6	467	158.8	166	4	36	Negative
2-Indolecarboxylic acid	C9H9NO2	78348-24-0	162.1	118	166	4	11	Negative
2-Indolecarboxylic acid	C9H9NO2	78348-24-0	162.1	116	166	4	16	Negative
2-Isopropylmalic acid	C7H12O5	3237-44-3	175.1	115	166	4	13	Negative
2-Isopropylmalic acid	C7H12O5	3237-44-3	175.1	113	166	4	13	Negative
2-Ketobutyric acid	C4H6O3	600-18-0	101	57.2	166	4	4	Negative
2-Phosphoglyceric acid	C3H7O7P	2553-59-5	185	97	166	4	14	Negative
2-Phosphoglyceric acid	C3H7O7P	2553-59-5	185	79	166	4	37	Negative
2-Pyrocatechuic acid	C7H6O4	303-38-8	153	109	166	4	15	Negative
2-Pyrocatechuic acid	C7H6O4	303-38-8	153	53.2	166	4	25	Negative
3-Dehydroshikimic acid	C7H8O5	2922-42-1	171	127	166	4	8	Negative
3-Dehydroshikimic acid	C7H8O5	2922-42-1	171	109	166	4	17	Negative
3-Hydroxyanthranilic acid	C7H7NO3	548-93-6	152	108	166	4	12	Negative
3-Hydroxyanthranilic acid	C7H7NO3	548-93-6	152	107	166	4	23	Negative
3-Hydroxybenzoic acid	C7H6O3	99-06-9	137	93.1	166	4	10	Negative
3-Hydroxybenzoic acid	C7H6O3	99-06-9	137	65.2	166	4	28	Negative
3-Hydroxy-DL-kynurenine	C10H12N2O4	2147-61-7	223.1	205.9	166	4	4	Negative
3-Hydroxy-DL-kynurenine	C10H12N2O4	2147-61-7	223.1	162	166	4	10	Negative
3-Hydroxyphenylacetic acid	C8H8O3	621-37-4	151	107.1	166	4	4	Negative
3-Hydroxyphenylacetic acid	C8H8O3	621-37-4	151	65.2	166	4	26	Negative
3-Indoleacetic acid	C10H9NO2	87-51-4	174.1	130	166	4	7	Negative
3-Indoleacetic acid	C10H9NO2	87-51-4	174.1	128	166	4	19	Negative
3-Methyl-2-oxovaleric acid	C6H10O3	3715-31-9	129.1	127.8	166	5	5	Negative
3-Methyl-2-oxovaleric acid	C6H10O3	3715-31-9	129.1	101.1	166	5	9	Negative
3-Methylglutaric acid	C6H10O4	626-51-7	145.1	101.1	166	4	11	Negative
3-Methylglutaric acid	C6H10O4	626-51-7	145.1	41.3	166	4	52	Negative
4-Aminobenzoic acid	C7H7NO2	150-13-0	136	92	166	4	8	Negative
4-Guanidinobutanoic acid	C5H11N3O2	463-00-3	144.1	102	166	4	8	Negative
4-Guanidinobutanoic acid	C5H11N3O2	463-00-3	144.1	41.2	166	4	32	Negative
4-Hydroxybenzoic acid	C7H6O3	99-96-7	137	93	166	4	14	Negative
4-Hydroxybenzoic acid	C7H6O3	99-96-7	137	65.2	166	4	34	Negative
4-Hydroxy-L-glutamic acid	C5H9NO5	2485-33-8	162	144	166	4	6	Negative
4-Hydroxy-L-glutamic acid	C5H9NO5	2485-33-8	162	72.1	166	4	16	Negative
4-Hydroxyphenylpyruvic acid	C9H8O4	156-39-8	179	107	166	4	4	Negative
4-Hydroxyquinoline	C9H7NO	611-36-9	144	116	166	4	28	Negative
4-Hydroxyquinoline	C9H7NO	611-36-9	144	66.1	166	4	44	Negative
4-Methyl-2-oxovaleric acid	C6H10O3	816-66-0	129.1	85.1	166	4	7	Negative
4-Pyridoxic acid	C8H9NO4	82-82-6	182	138	166	4	12	Negative
4-Pyridoxic acid	C8H9NO4	82-82-6	182	108.1	166	4	20	Negative
4-Quinolinediol	C9H7NO2	86-95-3	160	117.9	166	4	19	Negative
4-Quinolinediol	C9H7NO2	86-95-3	160	42.2	166	4	29	Negative
5-Deoxy-5-(methylthio)adenosine	C11H15N5O3S	2457-80-9	356.1	296	166	4	4	Negative
5-Deoxy-5-(methylthio)adenosine	C11H15N5O3S	2457-80-9	356.1	134	166	4	12	Negative
5-Hydroxy 3-indoleacetic acid	C10H9NO3	54-16-0	190.1	144	166	4	21	Negative
5-Hydroxy 3-indoleacetic acid	C10H9NO3	54-16-0	190.1	116	166	4	46	Negative
5-Methoxytryptamine	C11H14N2O	608-07-1	189.1	174	166	4	12	Negative
5-Methoxytryptamine	C11H14N2O	608-07-1	189.1	144	166	4	28	Negative
6-Hydroxynicotinic acid	C6H5NO3	5006-66-6	138	94.1	166	4	10	Negative
6-Hydroxynicotinic acid	C6H5NO3	5006-66-6	138	42.3	166	4	27	Negative
Adenine	C5H5N5	73-24-5	134	107	166	4	18	Negative
Adenine	C5H5N5	73-24-5	134	92.1	166	4	20	Negative
Adenosine	C10H13N5O4	58-61-7	266	134	166	4	10	Negative
Adenosine 3,5-cyclic monophosphate (Cyclic AMP)	C10H12N5O6P	60-92-4	328	134	166	4	24	Negative
Adenosine 3,5-cyclic monophosphate (Cyclic AMP)	C10H12N5O6P	60-92-4	328	79	166	4	48	Negative
Adenosine 5-diphosphate	C10H15N5O10P2	58-64-0	426	328	166	4	16	Negative
Adenosine 5-diphosphate	C10H15N5O10P2	58-64-0	426	159	166	4	28	Negative
Adenosine 5-monophosphate	C10H14N5O7P	61-19-8	346	97	166	4	24	Negative
Adenosine 5-monophosphate	C10H14N5O7P	61-19-8	346	79	166	4	38	Negative
Adenosine 5-triphosphate	C10H16N5O13P3	56-65-5	506	408.1	166	4	22	Negative
Adenosine 5-triphosphate	C10H16N5O13P3	56-65-5	506	159	166	4	38	Negative
Adenylosuccinic acid	C14H18N5O11P		462	134.1	166	4	48	Negative
Adenylosuccinic acid	C14H18N5O11P		462	97	166	4	24	Negative
Adipic acid	C6H10O4	124-04-9	145.1	101.1	166	4	11	Negative
Adipic acid	C6H10O4	124-04-9	145.1	83.1	166	4	12	Negative
AICAR	C9H14N4O5	2627-69-2	257.1	125	166	4	10	Negative
AICAR	C9H14N4O5	2627-69-2	257.1	42.2	166	4	44	Negative
Allantoin	C4H6N4O3	97-59-6	157	97	166	4	12	Negative
Allantoin	C4H6N4O3	97-59-6	157	42.2	166	4	16	Negative
alpha-D-Glucose-1-phosphate	C6H13O9P	59-56-3	259	240.9	166	4	9	Negative
alpha-D-Glucose-1-phosphate	C6H13O9P	59-56-3	259	79	166	4	28	Negative
alpha-Ketoglutaric acid	C5H6O5	328-50-7	145	101	166	4	5	Negative
alpha-Ketoglutaric acid	C5H6O5	328-50-7	145	57.2	166	4	9	Negative
Arabinose 5-phosphate	C5H11O8P	13137-52-5	229	97	166	4	8	Negative
Arabinose 5-phosphate	C5H11O8P	13137-52-5	229	79	166	4	36	Negative
Argininosuccinic acid	C10H18N4O6	2387-71-5	289.1	131.1	166	4	27	Negative
Argininosuccinic acid	C10H18N4O6	2387-71-5	289.1	88	166	4	36	Negative
beta-Hydroxybutyric acid	C4H8O3	300-85-6	103	80.9	166	4	29	Negative
beta-Hydroxybutyric acid	C4H8O3	300-85-6	103	59.1	166	4	5	Negative
beta-Nicotinamide mononucleotide	C11H15N2O8P	1094-61-7	333	251.1	166	4	12	Negative
beta-Nicotinamide mononucleotide	C11H15N2O8P	1094-61-7	333	135.1	166	4	36	Negative
Biotin	C10H16N2O3S	58-85-5	243.1	200.1	166	5	13	Negative
Biotin	C10H16N2O3S	58-85-5	243.1	166.1	166	5	17	Negative
Carnosine	C9H14N4O3	305-84-0	225.1	110	166	4	17	Negative
Carnosine	C9H14N4O3	305-84-0	225.1	154	166	4	17	Negative
Chorismic acid	C10H10O6	617-12-9	225	189	166	4	6	Negative
cis-Aconitic acid	C6H6O6	585-84-2	173	129	166	4	4	Negative
cis-Aconitic acid	C6H6O6	585-84-2	173	85.1	166	4	8	Negative
Citramalic acid	C5H8O5	2306-22-1	147	87	166	4	14	Negative
Citramalic acid	C5H8O5	2306-22-1	147	85.1	166	4	12	Negative
Citric acid	C6H8O7	77-92-9	191	111	166	4	10	Negative
Citric acid	C6H8O7	77-92-9	191	87	166	4	16	Negative
Creatine	C4H9N3O2	57-00-1	130.1	88.1	166	4	8	Negative
Creatine	C4H9N3O2	57-00-1	130.1	41.2	166	4	36	Negative
Creatine phosphate	C4H10N3O5P	67-07-2	210	96.9	166	4	4	Negative
Creatine phosphate	C4H10N3O5P	67-07-2	210	79	166	4	16	Negative
Creatinine	C4H7N3O	60-27-5	112	68.1	166	4	16	Negative
Creatinine	C4H7N3O	60-27-5	112	41.2	166	4	24	Negative
Cyanocobalamin	C63H88CoN14O14P	68-19-9	1353.6	1326.6	166	5	37	Negative
Cyanocobalamin	C63H88CoN14O14P	68-19-9	1353.6	1210.6	166	5	61	Negative
Cytidine	C9H13N3O5	65-46-3	242.1	109	166	4	8	Negative
Cytidine	C9H13N3O5	65-46-3	242.1	42.2	166	4	16	Negative
Cytidine 5-diphosphate	C9H15N3O11P2	63-38-7	402	158.9	166	4	24	Negative
Cytidine 5-diphosphate	C9H15N3O11P2	63-38-7	402	79	166	4	48	Negative
Cytidine 5-monophosphate	C9H14N3O8P	63-37-6	322	97	166	4	22	Negative
Cytidine 5-monophosphate	C9H14N3O8P	63-37-6	322	79	166	4	44	Negative
Cytidine 5-triphosphate	C9H16N3O14P3	65-47-4	482	158.8	166	4	40	Negative
Cytidine 5-triphosphate	C9H16N3O14P3	65-47-4	482	79	166	4	40	Negative
Cytosine	C4H5N3O	71-30-7	110	67.1	166	4	8	Negative
Cytosine	C4H5N3O	71-30-7	110	42.2	166	4	12	Negative
D-(+)-Galactosamine	C6H13NO5	7535-00-4	238.1	159.9	166	4	8	Negative
D-(+)-Galactosamine	C6H13NO5	7535-00-4	238.1	100	166	4	6	Negative
Deoxyadenosine	C10H13N5O3	16373-93-6	250	134.1	166	4	12	Negative
Deoxyadenosine	C10H13N5O3	16373-93-6	310.1	250	166	4	4	Negative
Deoxyadenosine 5-triphosphate	C10H16N5O12P3	1927-31-7	490	391.9	166	4	24	Negative
Deoxyadenosine 5-triphosphate	C10H16N5O12P3	1927-31-7	490	158.9	166	4	32	Negative
Deoxycytidine	C9H13N3O4	951-77-9	286.1	226	166	4	4	Negative
Deoxycytidine	C9H13N3O4	951-77-9	286.1	93	166	4	20	Negative
Deoxyinosine	C10H12N4O4	890-38-0	251.1	135	166	4	20	Negative
Deoxyinosine	C10H12N4O4	890-38-0	251.1	108	166	4	42	Negative
Deoxyribose	C5H10O4	533-67-5	193.1	133	166	4	0	Negative
Deoxyribose	C5H10O4	533-67-5	193.1	59.2	166	4	16	Negative
Deoxythymidine 5-diphosphate	C10H16N2O11P2	491-97-4	401	97	166	4	25	Negative
Deoxythymidine 5-diphosphate	C10H16N2O11P2	491-97-4	401	79	166	4	44	Negative
Deoxythymidine 5-triphosphate	C10H17N2O14P3	365-08-2	481	383.1	166	4	20	Negative
Deoxythymidine 5-triphosphate	C10H17N2O14P3	365-08-2	481	158.8	166	4	36	Negative
Deoxyuridine	C9H12N2O5	951-78-0	227.1	184	166	4	6	Negative
Deoxyuridine	C9H12N2O5	951-78-0	227.1	42.2	166	4	20	Negative
D-erythro-Dihydrosphingosine	C18H39NO2	764-22-7	300.3	282	166	4	6	Negative
D-erythro-Dihydrosphingosine	C18H39NO2	764-22-7	300.3	199	166	4	8	Negative
D-Fructose 1,6-bisphosphate	C6H14O12P2	488-69-7	338.9	241	166	4	12	Negative
D-Fructose 1,6-bisphosphate	C6H14O12P2	488-69-7	338.9	97	166	4	22	Negative
D-Fructose 6-phosphate	C6H13O9P	643-13-0	259	97	166	4	14	Negative
D-Fructose 6-phosphate	C6H13O9P	643-13-0	259	79	166	4	48	Negative
D-Gluconic acid	C6H12O7	526-95-4	195.1	129	166	4	10	Negative
D-Gluconic acid	C6H12O7	526-95-4	195.1	75.2	166	4	18	Negative
D-Glucosamine 6-phosphate	C6H14NO8P	3616-42-0	258	97	166	4	16	Negative
D-Glucosamine 6-phosphate	C6H14NO8P	3616-42-0	258	79	166	4	48	Negative
D-Glucose 6-phosphate	C6H13O9P	54010-71-8	259	97	166	4	14	Negative
D-Glucose 6-phosphate	C6H13O9P	54010-71-8	259	79	166	4	48	Negative
D-Glucuro-3,6-lactone	C6H8O6	32449-92-6	176	114.1	166	5	5	Negative
D-Glucuro-3,6-lactone	C6H8O6	32449-92-6	176	86.2	166	5	17	Negative
Dihydroxyacetone phosphate	C3H7O6P	57-04-5	169	79	166	4	32	Negative
Dihydroxyacetone phosphate	C3H7O6P	57-04-5	169	97	166	4	6	Negative
DL-2-Aminoadipic acid	C6H11NO4	542-32-5	160.1	142	166	4	9	Negative
DL-2-Aminoadipic acid	C6H11NO4	542-32-5	160.1	116	166	4	12	Negative
DL-Glyceraldehyde 3-phosphate	C3H7O6P	591-59-3	169	79	166	4	28	Negative
DL-Glyceraldehyde 3-phosphate	C3H7O6P	591-59-3	169	97	166	4	4	Negative
D-Pantothenic acid	C9H17NO5	79-83-4	218.1	146.1	166	4	14	Negative
D-Pantothenic acid	C9H17NO5	79-83-4	218.1	88	166	4	10	Negative
D-Ribose 5-phosphate	C5H11O8P	4300-28-1	229	97	166	4	10	Negative
D-Ribose 5-phosphate	C5H11O8P	4300-28-1	229	79	166	4	48	Negative
D-Ribulose 1,5-bisphosphate	C5H12O11P2	24218-00-6	308.9	97	166	4	22	Negative
D-Ribulose 1,5-bisphosphate	C5H12O11P2	24218-00-6	308.9	79	166	4	46	Negative
D-Sedoheptulose 7-phosphate	C7H15O10P	2646-35-7	289	96.9	166	4	18	Negative
D-Sedoheptulose 7-phosphate	C7H15O10P	2646-35-7	289	79	166	4	48	Negative
D-Xylose	C5H10O5	58-86-6	149.1	89	166	4	4	Negative
D-Xylose	C5H10O5	58-86-6	149.1	71	166	4	4	Negative
D-Xylulose 5-phosphate	C5H11O8P	60802-29-1	229	139	166	4	8	Negative
D-Xylulose 5-phosphate	C5H11O8P	60802-29-1	229	79	166	4	36	Negative
Epicatechin	C15H14O6	490-46-0	289.1	245	166	4	11	Negative
Epicatechin	C15H14O6	490-46-0	289.1	109	166	4	26	Negative
Ethylmalonic acid	C5H8O4	601-75-2	131	87.1	166	5	5	Negative
Ethylmalonic acid	C5H8O4	601-75-2	131	54.2	166	5	37	Negative
Flavin adenine dinucleotide (FAD)	C27H33N9O15P2	146-14-5	784.1	437	166	4	30	Negative
Flavin adenine dinucleotide (FAD)	C27H33N9O15P2	146-14-5	784.1	346	166	4	35	Negative
Folic acid	C19H19N7O6	59-30-3	440.1	311.1	166	5	25	Negative
Folic acid	C19H19N7O6	59-30-3	440.1	132.1	166	5	57	Negative
Folinic acid	C20H23N7O7	58-05-9	472.2	343	166	4	20	Negative
Folinic acid	C20H23N7O7	58-05-9	472.2	315	166	4	28	Negative
Fumaric acid	C4H4O4	110-17-8	115	71.1	166	4	5	Negative
Fumaric acid	C4H4O4	110-17-8	115	27	166	4	10	Negative
Galactonic acid	C6H12O7	576-36-3	195.1	129	166	4	11	Negative
Galactonic acid	C6H12O7	576-36-3	195.1	75.1	166	4	18	Negative
gamma-Aminobutyric acid	C4H9NO2	56-12-2	102	84.1	166	4	8	Negative
gamma-Glutamylcysteine	C8H14N2O5S	636-58-8	249.1	171	166	4	9	Negative
gamma-Glutamylcysteine	C8H14N2O5S	636-58-8	249.1	128	166	4	8	Negative
Glucoheptonic acid	C7H14O8	23351-51-1	225.1	129	166	4	11	Negative
Glucoheptonic acid	C7H14O8	23351-51-1	225.1	75.1	166	4	18	Negative
Glyceric acid	C3H6O4	473-81-4	105	75.1	166	4	8	Negative
Glyceric acid	C3H6O4	473-81-4	105	57.2	166	4	14	Negative
Glyoxylic acid	C2H2O3	298-12-4	73	45.2	166	4	6	Negative
Guanine	C5H5N5O	73-40-5	150	133	166	4	12	Negative
Guanine	C5H5N5O	73-40-5	150	66	166	4	36	Negative
Guanosine	C10H13N5O5	118-00-3	282.1	150	166	4	17	Negative
Guanosine	C10H13N5O5	118-00-3	282.1	132.9	166	4	32	Negative
Guanosine 3,5-cyclic monophosphate	C10H12N5O7P	7665-99-8	344	150	166	4	24	Negative
Guanosine 3,5-cyclic monophosphate	C10H12N5O7P	7665-99-8	344	133	166	4	44	Negative
Guanosine 5-diphosphate	C10H15N5O11P2	146-91-8	442	158.9	166	4	20	Negative
Guanosine 5-diphosphate	C10H15N5O11P2	146-91-8	442	150	166	4	31	Negative
Guanosine 5-monophosphate	C10H14N5O8P	85-32-5	362	79	166	4	21	Negative
Guanosine 5-triphosphate	C10H16N5O14P3	86-01-1	521.98	424	166	4	20	Negative
Guanosine 5-triphosphate	C10H16N5O14P3	86-01-1	521.98	158.9	166	4	36	Negative
Homocitric acid	C7H10O7	3562-74-1	205	145	166	4	10	Negative
Homocitric acid	C7H10O7	3562-74-1	205	125	166	4	10	Negative
Homo-L-Arginine	C7H16N4O2	156-86-5	187.1	145.1	166	4	17	Negative
Homo-L-Arginine	C7H16N4O2	156-86-5	187.1	170	166	4	5	Negative
Hypoxanthine	C5H4N4O	68-94-0	135	92	166	4	17	Negative
Hypoxanthine	C5H4N4O	68-94-0	135	65.1	166	4	28	Negative
Indole-3-carboxaldehyde	C9H7NO	487-89-8	144.1	115	166	4	31	Negative
Indole-3-carboxaldehyde	C9H7NO	487-89-8	144.1	126	166	4	27	Negative
Indole-3-propionic acid	C11H11NO2	830-96-6	188.1	58.9	166	4	12	Negative
Indole-3-propionic acid	C11H11NO2	830-96-6	188.1	116	166	4	12	Negative
Indoxyl sulfate	C8H7NO4S	487-94-5	212	132.1	166	5	21	Negative
Indoxyl sulfate	C8H7NO4S	487-94-5	212	80	166	5	25	Negative
Inosine	C10H12N4O5	58-63-9	267.1	135	166	4	22	Negative
Inosine	C10H12N4O5	58-63-9	267.1	108	166	4	44	Negative
Inosine 5-diphosphate	C10H14N4O11P2	86-04-4	427	158.9	166	4	28	Negative
Inosine 5-diphosphate	C10H14N4O11P2	86-04-4	427	135	166	4	24	Negative
Inosine 5-monophosphate	C10H13N4O8P	131-99-7	347	97	166	4	22	Negative
Inosine 5-monophosphate	C10H13N4O8P	131-99-7	347	79	166	4	44	Negative
Inosine 5-triphosphate	C10H15N4O14P3	132-06-9	507	409	166	4	19	Negative
Inosine 5-triphosphate	C10H15N4O14P3	132-06-9	507	159	166	4	40	Negative
Isopentenyl pyrophosphate	C5H12O7P2	358-71-4	245	209	166	4	4	Negative
Isopentyl acetic acid	C7H14O2	123-92-2	129.1	85.2	166	4	6	Negative
Isopentyl acetic acid	C7H14O2	123-92-2	129.1	41.2	166	4	12	Negative
Itaconic acid	C5H6O4	97-65-4	129	85.1	166	4	6	Negative
Itaconic acid	C5H6O4	97-65-4	129	41.3	166	4	12	Negative
Ketoisovaleric acid	C5H8O3	759-05-7	115	71.2	166	4	4	Negative
Ketovaleric acid	C5H8O3	1821-02-9	115	71.2	166	4	4	Negative
Kynurenic acid	C10H7NO3	492-27-3	188	144.1	166	5	17	Negative
Kynurenic acid	C10H7NO3	492-27-3	188	66.1	166	5	57	Negative
L-Acetylcarnitine	C9H17NO4	3040-38-8	262.1	58.9	166	4	17	Negative
L-Acetylcarnitine	C9H17NO4	3040-38-8	262.1	202	166	4	5	Negative
Lactic acid	C3H6O3	50-21-5	89	45.3	166	4	9	Negative
Lactic acid	C3H6O3	50-21-5	89	43.3	166	4	10	Negative
L-Arginine	C6H14N4O2	74-79-3	173.1	156	166	4	8	Negative
L-Arginine	C6H14N4O2	74-79-3	173.1	131	166	4	11	Negative
L-Asparagine	C4H8N2O3	70-47-3	131	113	166	4	4	Negative
L-Asparagine	C4H8N2O3	70-47-3	131	70	166	4	12	Negative
L-Aspartic acid	C4H7NO4	56-84-8	132	88	166	4	10	Negative
L-Aspartic acid	C4H7NO4	56-84-8	132	71	166	4	14	Negative
L-Canavanine	C5H12N4O3	543-38-4	175.1	118	166	4	8	Negative
L-Canavanine	C5H12N4O3	543-38-4	175.1	74	166	4	10	Negative
L-Carnitine	C7H15NO3	541-15-1	220.1	58.9	166	4	17	Negative
L-Carnitine	C7H15NO3	541-15-1	220.1	146	166	4	4	Negative
L-Citrulline	C6H13N3O3	372-75-8	174.1	131	166	4	8	Negative
L-Citrulline	C6H13N3O3	372-75-8	174.1	42.2	166	4	48	Negative
L-Cystathionine	C7H14N2O4S	56-88-2	221.1	134	166	4	8	Negative
L-Cystathionine	C7H14N2O4S	56-88-2	221.1	120	166	4	9	Negative
L-Cysteic acid	C3H7NO5S	23537-25-9	168	151	166	5	13	Negative
L-Cysteic acid	C3H7NO5S	23537-25-9	168	81	166	5	21	Negative
L-Cystine	C6H12N2O4S2	56-89-3	239	120	166	4	4	Negative
L-Cystine	C6H12N2O4S2	56-89-3	239	74.1	166	4	20	Negative
L-Dihydroorotic acid	C5H6N2O4	5988-19-2	157	113	166	4	5	Negative
L-Dihydroorotic acid	C5H6N2O4	5988-19-2	157	42.2	166	4	30	Negative
L-Glutamic acid	C5H9NO4	56-86-0	146	128	166	4	8	Negative
L-Glutamic acid	C5H9NO4	56-86-0	146	102	166	4	11	Negative
L-Glutamine	C5H10N2O3	56-85-9	145.1	127	166	4	7	Negative
L-Glutamine	C5H10N2O3	56-85-9	145.1	109	166	4	10	Negative
L-Glutathione oxidized	C20H32N6O12S2	27025-41-8	611.1	306.1	166	4	24	Negative
L-Glutathione oxidized	C20H32N6O12S2	27025-41-8	611.1	272.1	166	4	28	Negative
L-Glutathione reduced	C10H17N3O6S	70-18-8	306.1	272.1	166	5	9	Negative
L-Glutathione reduced	C10H17N3O6S	70-18-8	306.1	143.1	166	5	17	Negative
L-Histidine	C6H9N3O2	71-00-1	154.1	137	166	4	12	Negative
L-Histidine	C6H9N3O2	71-00-1	154.1	93.1	166	4	16	Negative
L-Homocysteine	C4H9NO2S	6027-13-0	134	116.9	166	4	8	Negative
L-Homocystine	C8H16N2O4S2	626-72-2	267	132	166	4	8	Negative
L-Homocystine	C8H16N2O4S2	626-72-2	267	115	166	4	16	Negative
L-Hydroxyglutaric acid	C5H8O5	13095-48-2	147	128.9	166	4	7	Negative
L-Hydroxyglutaric acid	C5H8O5	13095-48-2	147	85.1	166	4	13	Negative
Lipoamide	C8H15NOS2	940-69-2	204.1	158	166	4	4	Negative
Lipoamide	C8H15NOS2	940-69-2	204.1	64.1	166	4	20	Negative
L-Isoleucine	C6H13NO2	73-32-5	130	45	166	4	16	Negative
L-Kynurenine	C10H12N2O3	2922-83-0	207.1	190	166	4	4	Negative
L-Kynurenine	C10H12N2O3	2922-83-0	207.1	144	166	4	20	Negative
L-Leucine	C6H13NO2	61-90-5	130	45	166	4	16	Negative
L-Malic acid	C4H6O5	97-67-6	133	115	166	4	8	Negative
L-Malic acid	C4H6O5	97-67-6	133	71.1	166	4	14	Negative
L-Methionine	C5H11NO2S	63-68-3	148	100	166	4	6	Negative
L-Methionine	C5H11NO2S	63-68-3	148	47.2	166	4	12	Negative
L-Phenylalanine	C9H11NO2	63-91-2	164.1	147	166	4	9	Negative
L-Phenylalanine	C9H11NO2	63-91-2	164.1	103	166	4	9	Negative
L-Proline	C5H9NO2	147-85-3	114	68.1	166	4	12	Negative
L-Proline	C5H9NO2	147-85-3	114	45.2	166	4	12	Negative
L-Propionylcarnitine	C10H19NO4	20064-19-1	276.1	58.8	166	4	17	Negative
L-Propionylcarnitine	C10H19NO4	20064-19-1	276.1	72.9	166	4	17	Negative
L-Pyroglutamic acid	C5H7NO3	98-79-3	128	84.1	166	5	9	Negative
L-Pyroglutamic acid	C5H7NO3	98-79-3	128	82.1	166	5	17	Negative
L-Serine	C3H7NO3	56-45-1	104	74.1	166	4	8	Negative
L-Threonine	C4H9NO3	72-19-5	118	74.1	166	4	9	Negative
L-Tryptophan	C11H12N2O2	73-22-3	203.1	116	166	4	14	Negative
L-Tryptophan	C11H12N2O2	73-22-3	203.1	74.1	166	4	14	Negative
L-Tyrosine	C9H11NO3	60-18-4	180	119	166	4	15	Negative
L-Tyrosine	C9H11NO3	60-18-4	180	93	166	4	12	Negative
Lysine	C6H14N2O2	56-87-1	145.1	45.1	166	4	15	Negative
Lysine	C6H14N2O2	56-87-1	145.1	97	166	4	15	Negative
Maleic acid	C4H4O4	110-16-7	115	71.2	166	4	7	Negative
Maleic acid	C4H4O4	110-16-7	115	27.3	166	4	15	Negative
Malonic acid	C3H4O4	141-82-2	103	59.2	166	4	7	Negative
Malonic acid	C3H4O4	141-82-2	103	41.3	166	4	32	Negative
Mevalonic acid	C6H12O4	17817-88-8	147.1	128.9	166	4	8	Negative
Mevalonic acid	C6H12O4	17817-88-8	147.1	103.1	166	4	11	Negative
Mevalonic acid 5-phosphate	C6H13O7P	1189-94-2	227	97	166	4	12	Negative
Mevalonic acid 5-phosphate	C6H13O7P	1189-94-2	227	79	166	4	40	Negative
Mevalonolactone	C6H10O3	674-26-0	189.1	59.1	166	4	6	Negative
N-Acetyl D-galactosamine	C8H15NO6	1811-31-0	220.1	119	166	4	0	Negative
N-Acetyl-D-glucosamine 6-phosphate	C8H16NO9P	1746-32-3	300	97	166	4	18	Negative
N-Acetyl-D-glucosamine 6-phosphate	C8H16NO9P	1746-32-3	300	79	166	4	48	Negative
N-Acetyl-DL-Serine	C5H9NO4	97-14-3	146	116.1	166	5	9	Negative
N-Acetyl-DL-Serine	C5H9NO4	97-14-3	146	74.1	166	5	13	Negative
N-Acetylglutamic acid	C7H11NO5		188.1	128	166	4	10	Negative
N-Acetylglutamic acid	C7H11NO5		188.1	102	166	4	16	Negative
N-Acetylneuraminic acid	C11H19NO9	131-48-6	308.1	169.9	166	4	10	Negative
N-Acetylneuraminic acid	C11H19NO9	131-48-6	308.1	87	166	4	14	Negative
NAD+	C21H27N7O14P2	53-84-9	662.1	540	166	4	12	Negative
NAD+	C21H27N7O14P2	53-84-9	662.1	327.9	166	4	36	Negative
NADH	C21H29N7O14P2	606-68-8	664.1	408	166	5	37	Negative
NADH	C21H29N7O14P2	606-68-8	664.1	346	166	5	37	Negative
NADP+	C21H28N7O17P3	24292-60-2	742.1	620	166	5	13	Negative
NADP+	C21H28N7O17P3	24292-60-2	742.1	408	166	5	37	Negative
NADPH	C21H30N7O17P3	53-59-8	744.1	664.1	166	5	41	Negative
NADPH	C21H30N7O17P3	53-59-8	744.1	408	166	5	41	Negative
N-Carbamoyl-DL-aspartic acid	C5H8N2O5	923-37-5	175	132	166	4	7	Negative
N-Carbamoyl-DL-aspartic acid	C5H8N2O5	923-37-5	175	88.1	166	4	19	Negative
N-Carbamyl-L-glutamic acid	C6H10N2O5	1188-38-1	189.1	146	166	4	7	Negative
N-Carbamyl-L-glutamic acid	C6H10N2O5	1188-38-1	189.1	102.1	166	4	20	Negative
N-Formyl-L-Tyrosine	C10H11NO4	13200-86-7	208.1	164	166	4	7	Negative
N-Formyl-L-Tyrosine	C10H11NO4	13200-86-7	208.1	107	166	4	12	Negative
Nicotinamide	C6H6N2O	98-92-0	121	78.2	166	5	17	Negative
Nicotinamide	C6H6N2O	98-92-0	121	42.2	166	5	13	Negative
Nicotinic acid	C6H5NO2	59-67-6	122	78.1	166	4	11	Negative
Nicotinic acid	C6H5NO2	59-67-6	122	51.2	166	4	32	Negative
Nicotinic acid mononucleotide	C11H14NO9P	321-02-8	334	289.9	166	4	4	Negative
Nicotinic acid mononucleotide	C11H14NO9P	321-02-8	334	79	166	4	40	Negative
N-Methyl-D-aspartic acid	C5H9NO4	6384-92-5	146	115.1	166	5	9	Negative
N-Methyl-D-aspartic acid	C5H9NO4	6384-92-5	146	102.1	166	5	13	Negative
O-Hydroxy hippuric acid	C9H9NO4	487-54-7	194	150	166	4	11	Negative
O-Hydroxy hippuric acid	C9H9NO4	487-54-7	194	121	166	4	22	Negative
o-Phospho-L-Serine	C3H8NO6P	407-41-0	184	97	166	4	13	Negative
o-Phospho-L-Serine	C3H8NO6P	407-41-0	184	79	166	4	36	Negative
O-Phosphorylethanolamine	C2H8NO4P	1071-23-4	140	79	166	4	14	Negative
O-Phosphorylethanolamine	C2H8NO4P	1071-23-4	140	63	166	4	38	Negative
Orotic acid	C5H4N2O4	65-86-1	155	42	166	4	26	Negative
Orotic acid	C5H4N2O4	65-86-1	155	40	166	4	44	Negative
O-Succinyl-L-homoserine	C8H13NO6	1492-23-5	218.1	118	166	4	0	Negative
O-Succinyl-L-homoserine	C8H13NO6	1492-23-5	218.1	117	166	4	7	Negative
Oxamic acid	C2H3NO3	471-47-6	88	44.3	166	4	6	Negative
Oxamic acid	C2H3NO3	471-47-6	88	42.3	166	4	12	Negative
Phenylpyruvic acid	C9H8O3	156-06-9	163	91.1	166	4	6	Negative
Phosphoenolpyruvic acid	C3H5O6P	138-08-9	167	79	166	4	12	Negative
Prephenic acid	C10H10O6	126-49-8	225	101	166	4	9	Negative
Pyridoxal	C8H9NO3	65-22-5	166.1	138	166	4	12	Negative
Pyridoxal	C8H9NO3	65-22-5	166.1	108	166	4	18	Negative
Pyridoxal 5-phosphate	C8H10NO6P	54-47-7	246	79	166	4	30	Negative
Pyridoxamine	C8H12N2O2	85-87-0	167.1	122	166	4	18	Negative
Pyridoxamine	C8H12N2O2	85-87-0	167.1	121	166	4	22	Negative
Pyridoxine	C8H11NO3	65-23-6	168.1	166	166	4	9	Negative
Pyridoxine	C8H11NO3	65-23-6	168.1	122.1	166	4	17	Negative
Pyruvic acid	C3H4O3	127-17-3	87	43.2	166	4	4	Negative
Quinic acid	C7H12O6	77-95-2	191.1	93.1	166	4	24	Negative
Quinic acid	C7H12O6	77-95-2	191.1	85.1	166	4	25	Negative
Quinolinic acid	C7H5NO4	89-00-9	166	122	166	4	6	Negative
Quinolinic acid	C7H5NO4	89-00-9	166	78.1	166	4	13	Negative
Riboflavin	C17H20N4O6	83-88-5	375.1	255	166	4	14	Negative
Riboflavin	C17H20N4O6	83-88-5	375.1	212	166	4	28	Negative
Riboflavin 5-monophosphate	C17H21N4O9P	130-40-5	455.1	437.3	166	4	20	Negative
Riboflavin 5-monophosphate	C17H21N4O9P	130-40-5	455.1	357.2	166	4	20	Negative
Ribonic acid gamma lactone	C5H8O5		147	99	166	4	8	Negative
Ribonic acid gamma lactone	C5H8O5		147	59.2	166	4	16	Negative
S-2-Aminoethyl-L-cysteine	C5H12N2O2S	2936-69-8	163.1	76.1	166	4	10	Negative
S-2-Aminoethyl-L-cysteine	C5H12N2O2S	2936-69-8	163.1	33.2	166	4	28	Negative
S-5-Adenosyl-L-homocysteine	C14H20N6O5S	979-92-0	383.1	248	166	4	13	Negative
S-5-Adenosyl-L-homocysteine	C14H20N6O5S	979-92-0	383.1	134	166	4	24	Negative
Salicylic acid	C7H6O3	69-72-7	137	93.1	166	4	17	Negative
Salicylic acid	C7H6O3	69-72-7	137	65.2	166	4	33	Negative
Shikimic acid	C7H10O5	138-59-0	173	111	166	4	7	Negative
Shikimic acid	C7H10O5	138-59-0	173	93.1	166	4	16	Negative
Succinic acid	C4H6O4	110-15-6	117	99	166	4	8	Negative
Succinic acid	C4H6O4	110-15-6	117	73.1	166	4	10	Negative
Succinic acid semialdehyde	C4H6O3	692-29-5	101	57.2	166	4	7	Negative
Taurine	C2H7NO3S	107-35-7	124	80	166	4	24	Negative
Taurocholic acid	C26H45NO7S	81-24-3	514.3	514	166	4	50	Negative
Thiamine	C12H17N4OS	67-03-8	264.1	234	166	4	6	Negative
Thiamine	C12H17N4OS	67-03-8	264.1	148	166	4	18	Negative
Threonic acid	C4H8O5	7306-96-9	135	74.9	166	4	12	Negative
Threonic acid	C4H8O5	7306-96-9	135	56.9	166	4	17	Negative
Thymidine	C10H14N2O5	50-89-5	241.1	151	166	4	6	Negative
Thymidine	C10H14N2O5	50-89-5	241.1	42.2	166	4	16	Negative
Thymine	C5H6N2O2	65-71-4	125	42.2	166	4	14	Negative
trans-4-Hydroxy-L-proline	C5H9NO3	51-35-4	130.1	128	166	4	12	Negative
trans-4-Hydroxy-L-proline	C5H9NO3	51-35-4	130.1	66	166	4	16	Negative
trans-Aconitic acid	C6H6O6	4023-65-8	173	129	166	4	4	Negative
trans-Aconitic acid	C6H6O6	4023-65-8	173	85.1	166	4	10	Negative
trans-trans Muconic acid	C6H6O4	3588-17-8	141	53.3	166	4	8	Negative
Trehalose 6-phosphate	C12H23O14P	4484-88-2	421.1	241	166	4	27	Negative
Trigonelline	C7H7NO2	535-83-1	136	92.1	166	5	9	Negative
Trigonelline	C7H7NO2	535-83-1	136	25.3	166	5	17	Negative
Tryptophanol	C10H11NO	526-55-6	160.1	142.1	166	4	16	Negative
Tryptophanol	C10H11NO	526-55-6	160.1	130.1	166	4	14	Negative
Uracil	C4H4N2O2	66-22-8	111	42.2	166	4	14	Negative
Uric acid	C5H4N4O3	69-93-2	167	124	166	4	13	Negative
Uric acid	C5H4N4O3	69-93-2	167	42.3	166	4	26	Negative
Uridine	C9H12N2O6	58-96-8	243.1	200	166	4	6	Negative
Uridine	C9H12N2O6	58-96-8	243.1	110	166	4	12	Negative
Uridine 5-diphosphate	C9H14N2O12P2	58-98-0	403	158.9	166	4	28	Negative
Uridine 5-diphosphate	C9H14N2O12P2	58-98-0	403	79	166	4	48	Negative
Uridine 5-diphosphoglucose	C15H24N2O17P2	28053-08-9	565	384.9	166	4	29	Negative
Uridine 5-diphosphoglucose	C15H24N2O17P2	28053-08-9	565	322.9	166	4	24	Negative
Uridine 5-monophosphate	C9H13N2O9P	58-97-9	323	97	166	4	24	Negative
Uridine 5-monophosphate	C9H13N2O9P	58-97-9	323	79.1	166	4	48	Negative
Uridine 5-triphosphate	C9H15N2O15P3	63-39-8	483	385	166	4	20	Negative
Uridine 5-triphosphate	C9H15N2O15P3	63-39-8	483	158.9	166	4	36	Negative
Vanillic acid	C8H8O4	121-34-6	167	123	166	4	9	Negative
Vanillic acid	C8H8O4	121-34-6	167	108	166	4	18	Negative
Vanillylmandelic acid	C9H10O5	55-10-7	197	138.1	166	5	9	Negative
Vanillylmandelic acid	C9H10O5	55-10-7	197	137	166	5	25	Negative
Xanthine	C5H4N4O2	69-89-6	151	108	166	4	16	Negative
Xanthine	C5H4N4O2	69-89-6	151	42.2	166	4	24	Negative
Xanthosine	C10H12N4O6	146-80-5	283.1	151	166	4	18	Negative
Xanthosine	C10H12N4O6	146-80-5	283.1	108	166	4	40	Negative
Xanthurenic acid	C10H7NO4	59-00-7	204	160	166	5	17	Negative
Xanthurenic acid	C10H7NO4	59-00-7	204	116.1	166	5	29	Negative
Xylitol	C5H12O5	87-99-0	151.1	89	166	4	8	Negative
Xylitol	C5H12O5	87-99-0	151.1	71	166	4	8	Negative
